## Supplementary Table S1 for "Enhancer Tuning by Sequence-Specific Repressors"

### Sheet: allele_mapping_summary_annotate
sample	ChIP	replicate	batch	n mapped deduplicated reads	n mapped deduplicated reads HUMAN	n mapped deduplicated reads CHIMP	percentage human	percentage chimp	percentage unassigned
HL130_ChIP_SNAI2_rep1_batch2	SNAI2	1	2	36783458	18181657	17676018	49.43	48.05	2.52
HL130_ChIP_input_rep1_batch2	input	1	2	24013509	11546426	11259467	48.08	46.89	5.03
HL130_ChIP_H3K27ac_rep1_batch2	H3K27ac	1	2	27515268	13202745	12938995	47.98	47.02	4.99
HL130_ChIP_SNAI2_rep2_batch2	SNAI2	2	2	52381919	25744809	25077306	49.15	47.87	2.98
HL130_ChIP_input_rep2_batch2	input	2	2	23585154	11129735	10829970	47.19	45.92	6.89
HL130_ChIP_H3K27ac_rep2_batch2	H3K27ac	2	2	27304535	12882292	12646590	47.18	46.32	6.5
HL130_ChIP_SNAI2_rep3_batch2	SNAI2	3	2	55423230	26861795	26307827	48.47	47.47	4.07
HL130_ChIP_input_rep3_batch2	input	3	2	32530146	15560902	15250741	47.84	46.88	5.28
HL130_ChIP_H3K27ac_rep3_batch2	H3K27ac	3	2	28922027	13947199	13698457	48.22	47.36	4.41
HL130_ChIP_SNAI2_rep4_batch2	SNAI2	4	2	38373532	18959379	18516479	49.41	48.25	2.34
HL130_ChIP_input_rep4_batch2	input	4	2	26380980	12773503	12493739	48.42	47.36	4.22
HL130_ChIP_H3K27ac_rep4_batch2	H3K27ac	4	2	47034386	22047393	21717547	46.88	46.17	6.95
HL130_ChIP_SNAI2_rep5_batch1	SNAI2	5	1	27306767	13708054	13201289	50.2	48.34	1.46
HL130_ChIP_input_rep5_batch1	input	5	1	71984263	35136121	34316759	48.81	47.67	3.52
HL130_ChIP_H3K27ac_rep5_batch1	H3K27ac	5	1	49040885	23694489	23221309	48.32	47.35	4.33
