## Supplementary Table S2 for "Enhancer Tuning by Sequence-Specific Repressors"

### Sheet: A_model_info
A. Model specification and data summary
item	value
Response variable	H3K27ac log2FC (dTAG/DMSO)
Predictor	ATAC log2FC (dTAG/DMSO)
Grouping factor (random effect)	genomic region (random intercept)
Full model formula	ac_l2fc ~ atac_l2fc * timepoint + (1|region)
Reduced model formula	ac_l2fc ~ atac_l2fc + timepoint + (1|region)
Estimation	REML for parameter estimates; ML refit for the likelihood-ratio test
Degrees of freedom	asymptotic (normal-theory, z statistics)
Multiple-testing correction (pairwise slope contrasts)	Tukey
Region set	distal (enhancer / other_distal), SNAI1/2-bound, UP in H3K27ac or ATAC at >= 1 time point
Regions (n)	1172
Observations (n region x time point)	3516
Observations per time point	3h: 1,172; 1d: 1,172; 3d: 1,172
Software	R 4.3.1; lme4 1.1.35.1; lmerTest 3.1.3; emmeans 1.10.0

### Sheet: B_fixed_effects
B. Fixed effects, full model (Satterthwaite df)
term	estimate	SE	95% CI	df	t	p
(Intercept)	0.397	0.011	[0.376, 0.418]	2835	37.58	< 2.2e-16
atac_l2fc	0.229	0.043	[0.144, 0.314]	3438	5.30	1.25e-07
timepoint1d	-0.017	0.009	[-0.033, -0.000]	2379	-1.97	4.91e-02
timepoint3d	-0.078	0.008	[-0.095, -0.061]	2543	-9.20	< 2.2e-16
atac_l2fc:timepoint1d	0.618	0.041	[0.537, 0.699]	2353	14.99	< 2.2e-16
atac_l2fc:timepoint3d	0.919	0.040	[0.841, 0.998]	2443	22.92	< 2.2e-16

### Sheet: C_variance
C. Variance components, full model
component	variance	SD	value
region (intercept)	0.0509	0.2257
Residual	0.0182	0.1348
ICC (region)			0.737

### Sheet: D_LRT
D. Likelihood-ratio test: full vs reduced (ML refit)
model	npar	AIC	BIC	logLik	deviance	chisq	df	p
reduced (common slope)	6	-1015.0	-978.0	513.5	-1027.0
full (slope x timepoint)	8	-1475.1	-1425.8	745.6	-1491.1	464.2	2	< 2.2e-16

### Sheet: E_slopes
E. Estimated marginal slopes of H3K27ac log2FC on ATAC log2FC by time point
timepoint	n	slope	SE	95% CI	z (H0: slope=0)	p (H0: slope=0)	z (H0: slope=1)	p (H0: slope=1)
3h	1172	0.229	0.043	[0.144, 0.314]	5.30	1.17e-07	-17.85	< 2.2e-16
1d	1172	0.847	0.041	[0.767, 0.927]	20.74	< 2.2e-16	-3.76	1.72e-04
3d	1172	1.148	0.034	[1.081, 1.215]	33.74	< 2.2e-16	4.36	1.33e-05

### Sheet: F_contrasts
F. Pairwise comparisons of slopes between time points
contrast	slope difference	SE	95% CI	z	p (Tukey)
3h - 1d	-0.618	0.041	[-0.714, -0.521]	-14.99	< 2.2e-16
3h - 3d	-0.919	0.040	[-1.013, -0.825]	-22.92	< 2.2e-16
1d - 3d	-0.302	0.037	[-0.388, -0.215]	-8.19	3.63e-14

### Sheet: G_correlations
G. Descriptive correlation of ATAC and H3K27ac log2FC by time point
timepoint	n	Pearson r	Pearson 95% CI	Pearson p	Spearman rho	Spearman p
3h	1172	0.326	[0.274, 0.377]	< 2.2e-16	0.348	< 2.2e-16
1d	1172	0.490	[0.445, 0.532]	< 2.2e-16	0.429	< 2.2e-16
3d	1172	0.564	[0.524, 0.602]	< 2.2e-16	0.526	< 2.2e-16
