## Supplementary Table S3 for "Enhancer Tuning by Sequence-Specific Repressors"

### Sheet: QC_DAFseq_data_PacBio
sample	construct	replicate	treatment	deamination_time_min	region	n_mapped_reads	n_unique_reads	pct_unique_reads	n_consensus_reads (min3 reads per consensus group)	pct_consensus_of_mapped (min3)	n_consensus_reads (min1 reads per consensus group)	pct_consensus_of_mapped (min1)
SNAI1FVSNAI2KO_rep1_DMSO1min	SNAI1FNVSNAI2KO	1	DMSO	1	Overall	3003750	1506343	50.15	112173	3.73	391502	13.03
SNAI1FVSNAI2KO_rep1_DMSO1min	SNAI1FNVSNAI2KO	1	DMSO	1	ENH1	91965	60387	65.66	3408	3.71	8998	9.78
SNAI1FVSNAI2KO_rep1_DMSO1min	SNAI1FNVSNAI2KO	1	DMSO	1	ENH2	275915	134267	48.66	20860	7.56	53797	19.5
SNAI1FVSNAI2KO_rep1_DMSO1min	SNAI1FNVSNAI2KO	1	DMSO	1	ENH3	175819	139514	79.35	9474	5.39	49734	28.29
SNAI1FVSNAI2KO_rep1_DMSO1min	SNAI1FNVSNAI2KO	1	DMSO	1	ENH4	628968	230545	36.65	26427	4.2	108644	17.27
SNAI1FVSNAI2KO_rep1_DMSO1min	SNAI1FNVSNAI2KO	1	DMSO	1	ENH5	576901	174126	30.18	27570	4.78	79387	13.76
SNAI1FVSNAI2KO_rep1_DMSO1min	SNAI1FNVSNAI2KO	1	DMSO	1	ENH6	645865	159187	24.65	24434	3.78	90942	14.08
SNAI1FVSNAI2KO_rep1_DMSO5min	SNAI1FNVSNAI2KO	1	DMSO	5	Overall	3058344	1255198	41.04	78566	2.57	278523	9.11
SNAI1FVSNAI2KO_rep1_DMSO5min	SNAI1FNVSNAI2KO	1	DMSO	5	ENH1	53798	44978	83.61	946	1.76	2365	4.4
SNAI1FVSNAI2KO_rep1_DMSO5min	SNAI1FNVSNAI2KO	1	DMSO	5	ENH2	247024	122621	49.64	13639	5.52	32316	13.08
SNAI1FVSNAI2KO_rep1_DMSO5min	SNAI1FNVSNAI2KO	1	DMSO	5	ENH3	163480	123478	75.53	9019	5.52	38772	23.72
SNAI1FVSNAI2KO_rep1_DMSO5min	SNAI1FNVSNAI2KO	1	DMSO	5	ENH4	625765	152740	24.41	19359	3.09	67475	10.78
SNAI1FVSNAI2KO_rep1_DMSO5min	SNAI1FNVSNAI2KO	1	DMSO	5	ENH5	547660	134306	24.52	20956	3.83	52629	9.61
SNAI1FVSNAI2KO_rep1_DMSO5min	SNAI1FNVSNAI2KO	1	DMSO	5	ENH6	894573	151031	16.88	14647	1.64	84966	9.5
SNAI1FVSNAI2KO_rep1_dTag1min	SNAI1FNVSNAI2KO	1	dTag	1	Overall	3036473	1436475	47.31	115113	3.79	379795	12.51
SNAI1FVSNAI2KO_rep1_dTag1min	SNAI1FNVSNAI2KO	1	dTag	1	ENH1	84288	54242	64.35	4806	5.7	11479	13.62
SNAI1FVSNAI2KO_rep1_dTag1min	SNAI1FNVSNAI2KO	1	dTag	1	ENH2	282730	135161	47.81	21511	7.61	53280	18.84
SNAI1FVSNAI2KO_rep1_dTag1min	SNAI1FNVSNAI2KO	1	dTag	1	ENH3	175676	138920	79.08	9647	5.49	50133	28.54
SNAI1FVSNAI2KO_rep1_dTag1min	SNAI1FNVSNAI2KO	1	dTag	1	ENH4	563776	197750	35.08	26546	4.71	95225	16.89
SNAI1FVSNAI2KO_rep1_dTag1min	SNAI1FNVSNAI2KO	1	dTag	1	ENH5	562457	154692	27.5	27688	4.92	73472	13.06
SNAI1FVSNAI2KO_rep1_dTag1min	SNAI1FNVSNAI2KO	1	dTag	1	ENH6	778436	166600	21.4	24915	3.2	96206	12.36
SNAI1FVSNAI2KO_rep1_dTag5min	SNAI1FNVSNAI2KO	1	dTag	5	Overall	3190194	1258356	39.44	81303	2.55	291904	9.15
SNAI1FVSNAI2KO_rep1_dTag5min	SNAI1FNVSNAI2KO	1	dTag	5	ENH1	62621	47715	76.2	1342	2.14	3520	5.62
SNAI1FVSNAI2KO_rep1_dTag5min	SNAI1FNVSNAI2KO	1	dTag	5	ENH2	364727	154022	42.23	12182	3.34	31264	8.57
SNAI1FVSNAI2KO_rep1_dTag5min	SNAI1FNVSNAI2KO	1	dTag	5	ENH3	174077	122845	70.57	10575	6.07	44399	25.51
SNAI1FVSNAI2KO_rep1_dTag5min	SNAI1FNVSNAI2KO	1	dTag	5	ENH4	615524	144231	23.43	20099	3.27	65242	10.6
SNAI1FVSNAI2KO_rep1_dTag5min	SNAI1FNVSNAI2KO	1	dTag	5	ENH5	564959	140264	24.83	21282	3.77	56567	10.01
SNAI1FVSNAI2KO_rep1_dTag5min	SNAI1FNVSNAI2KO	1	dTag	5	ENH6	912463	153456	16.82	15823	1.73	90912	9.96
SNAI1FVSNAI2KO_rep2_DMSO1min	SNAI1FNVSNAI2KO	2	DMSO	1	Overall	3783114	1999865	52.86	145695	3.85	488971	12.93
SNAI1FVSNAI2KO_rep2_DMSO1min	SNAI1FNVSNAI2KO	2	DMSO	1	ENH1	138722	89944	64.84	5371	3.87	15193	10.95
SNAI1FVSNAI2KO_rep2_DMSO1min	SNAI1FNVSNAI2KO	2	DMSO	1	ENH2	357972	191106	53.39	27334	7.64	68849	19.23
SNAI1FVSNAI2KO_rep2_DMSO1min	SNAI1FNVSNAI2KO	2	DMSO	1	ENH3	246762	199964	81.04	12397	5.02	66882	27.1
SNAI1FVSNAI2KO_rep2_DMSO1min	SNAI1FNVSNAI2KO	2	DMSO	1	ENH4	727865	287483	39.5	33106	4.55	127341	17.5
SNAI1FVSNAI2KO_rep2_DMSO1min	SNAI1FNVSNAI2KO	2	DMSO	1	ENH5	732880	248313	33.88	37536	5.12	101813	13.89
SNAI1FVSNAI2KO_rep2_DMSO1min	SNAI1FNVSNAI2KO	2	DMSO	1	ENH6	823091	227233	27.61	29951	3.64	108893	13.23
SNAI1FVSNAI2KO_rep2_DMSO5min	SNAI1FNVSNAI2KO	2	DMSO	5	Overall	3859816	1737856	45.02	117079	3.03	423870	10.98
SNAI1FVSNAI2KO_rep2_DMSO5min	SNAI1FNVSNAI2KO	2	DMSO	5	ENH1	80221	61288	76.4	2157	2.69	5333	6.65
SNAI1FVSNAI2KO_rep2_DMSO5min	SNAI1FNVSNAI2KO	2	DMSO	5	ENH2	345467	169094	48.95	20105	5.82	49330	14.28
SNAI1FVSNAI2KO_rep2_DMSO5min	SNAI1FNVSNAI2KO	2	DMSO	5	ENH3	219522	179637	81.83	10109	4.61	55188	25.14
SNAI1FVSNAI2KO_rep2_DMSO5min	SNAI1FNVSNAI2KO	2	DMSO	5	ENH4	733120	243141	33.17	28018	3.82	109993	15
SNAI1FVSNAI2KO_rep2_DMSO5min	SNAI1FNVSNAI2KO	2	DMSO	5	ENH5	730133	199148	27.28	30849	4.23	82005	11.23
SNAI1FVSNAI2KO_rep2_DMSO5min	SNAI1FNVSNAI2KO	2	DMSO	5	ENH6	1081338	215533	19.93	25841	2.39	122021	11.28
SNAI1FVSNAI2KO_rep2_dTag1min	SNAI1FNVSNAI2KO	2	dTag	1	Overall	3822438	1765045	46.18	154796	4.05	528365	13.82
SNAI1FVSNAI2KO_rep2_dTag1min	SNAI1FNVSNAI2KO	2	dTag	1	ENH1	128379	81236	63.28	8276	6.45	20541	16
SNAI1FVSNAI2KO_rep2_dTag1min	SNAI1FNVSNAI2KO	2	dTag	1	ENH2	378391	182593	48.26	29698	7.85	75324	19.91
SNAI1FVSNAI2KO_rep2_dTag1min	SNAI1FNVSNAI2KO	2	dTag	1	ENH3	175777	144954	82.46	8304	4.72	53276	30.31
SNAI1FVSNAI2KO_rep2_dTag1min	SNAI1FNVSNAI2KO	2	dTag	1	ENH4	779757	308654	39.58	35326	4.53	139146	17.84
SNAI1FVSNAI2KO_rep2_dTag1min	SNAI1FNVSNAI2KO	2	dTag	1	ENH5	782580	245010	31.31	39450	5.04	108397	13.85
SNAI1FVSNAI2KO_rep2_dTag1min	SNAI1FNVSNAI2KO	2	dTag	1	ENH6	1029845	254889	24.75	33742	3.28	131681	12.79
SNAI1FVSNAI2KO_rep2_dTag5min	SNAI1FNVSNAI2KO	2	dTag	5	Overall	4055613	1799747	44.38	118382	2.92	435455	10.74
SNAI1FVSNAI2KO_rep2_dTag5min	SNAI1FNVSNAI2KO	2	dTag	5	ENH1	73066	55786	76.35	2454	3.36	6130	8.39
SNAI1FVSNAI2KO_rep2_dTag5min	SNAI1FNVSNAI2KO	2	dTag	5	ENH2	511080	218181	42.69	18062	3.53	46770	9.15
SNAI1FVSNAI2KO_rep2_dTag5min	SNAI1FNVSNAI2KO	2	dTag	5	ENH3	207760	170074	81.86	9745	4.69	53832	25.91
SNAI1FVSNAI2KO_rep2_dTag5min	SNAI1FNVSNAI2KO	2	dTag	5	ENH4	734409	240522	32.75	28602	3.89	113885	15.51
SNAI1FVSNAI2KO_rep2_dTag5min	SNAI1FNVSNAI2KO	2	dTag	5	ENH5	779179	213844	27.44	32839	4.21	90997	11.68
SNAI1FVSNAI2KO_rep2_dTag5min	SNAI1FNVSNAI2KO	2	dTag	5	ENH6	1063934	215155	20.22	26680	2.51	123841	11.64
TWIST1FV_rep1_DMSO1min	TWIST1FV	1	DMSO	1	Overall	689634	416123	60.34	27922	4.05	101194	14.67
TWIST1FV_rep1_DMSO1min	TWIST1FV	1	DMSO	1	ENH1	224925	137204	61	6087	2.71	20350	9.05
TWIST1FV_rep1_DMSO1min	TWIST1FV	1	DMSO	1	ENH2	435979	250189	57.39	21835	5.01	80844	18.54
TWIST1FV_rep1_DMSO5min	TWIST1FV	1	DMSO	5	Overall	730578	395701	54.16	18775	2.57	73021	9.99
TWIST1FV_rep1_DMSO5min	TWIST1FV	1	DMSO	5	ENH1	107097	89613	83.67	1166	1.09	3930	3.67
TWIST1FV_rep1_DMSO5min	TWIST1FV	1	DMSO	5	ENH2	601879	284486	47.27	17609	2.93	69091	11.48
TWIST1FV_rep1_dTag1min	TWIST1FV	1	dTag	1	Overall	703303	382629	54.4	29818	4.24	113780	16.18
TWIST1FV_rep1_dTag1min	TWIST1FV	1	dTag	1	ENH1	189560	112529	59.36	6840	3.61	23575	12.44
TWIST1FV_rep1_dTag1min	TWIST1FV	1	dTag	1	ENH2	483932	240289	49.65	22978	4.75	90205	18.64
TWIST1FV_rep1_dTag5min	TWIST1FV	1	dTag	5	Overall	1011791	459570	45.42	17864	1.77	72002	7.12
TWIST1FV_rep1_dTag5min	TWIST1FV	1	dTag	5	ENH1	122064	88858	72.8	1805	1.48	6812	5.58
TWIST1FV_rep1_dTag5min	TWIST1FV	1	dTag	5	ENH2	861682	342667	39.77	16059	1.86	65190	7.57
TWIST1FV_rep2_DMSO1min	TWIST1FV	2	DMSO	1	Overall	688904	423402	61.46	25860	3.75	89426	12.98
TWIST1FV_rep2_DMSO1min	TWIST1FV	2	DMSO	1	ENH1	207818	127673	61.44	5319	2.56	16509	7.94
TWIST1FV_rep2_DMSO1min	TWIST1FV	2	DMSO	1	ENH2	453229	267872	59.1	20541	4.53	72917	16.09
TWIST1FV_rep2_DMSO5min	TWIST1FV	2	DMSO	5	Overall	709372	399026	56.25	22262	3.14	78536	11.07
TWIST1FV_rep2_DMSO5min	TWIST1FV	2	DMSO	5	ENH1	129703	102171	78.77	2035	1.57	6872	5.3
TWIST1FV_rep2_DMSO5min	TWIST1FV	2	DMSO	5	ENH2	556588	273774	49.19	20227	3.63	71664	12.88
TWIST1FV_rep2_dTag1min	TWIST1FV	2	dTag	1	Overall	698475	443895	63.55	30926	4.43	107032	15.32
TWIST1FV_rep2_dTag1min	TWIST1FV	2	dTag	1	ENH1	190906	121429	63.61	7502	3.93	22775	11.93
TWIST1FV_rep2_dTag1min	TWIST1FV	2	dTag	1	ENH2	478987	293884	61.36	23424	4.89	84257	17.59
TWIST1FV_rep2_dTag5min	TWIST1FV	2	dTag	5	Overall	953158	482716	50.64	20240	2.12	74965	7.86
TWIST1FV_rep2_dTag5min	TWIST1FV	2	dTag	5	ENH1	143431	105209	73.35	2457	1.71	8616	6.01
TWIST1FV_rep2_dTag5min	TWIST1FV	2	dTag	5	ENH2	774426	342206	44.19	17783	2.3	66349	8.57
