## Supplementary Table S5 for "Enhancer Tuning by Sequence-Specific Repressors"

### Sheet: Sheet1
Sequence	Description	Annealing temp for DAF primers	region
CCACACCCAGCCTCAATAGA	SNAI1-FNV genotyping Fw
CAGTGAGAAGGATGTGGGGT	SNAI1-FNV genotyping Rev
CCTGGTTGCTTCAAGGACAC	SNAI2-FNV genotyping Fw
CGTCTGGCAGATCTCTTCCT	SNAI2-FNV genotyping Rev
GCGATGCTGTAGGGACCG	genotyping indels SNAI2 KO Fw
GAGGTGTCAGATGGAGGAGG	genotyping indels SNAI2 KO rev
AACCAGAGATCCTCAGCTCAGGAGCATACAGCCCCATCtaACTGTGTGGACTACCGCTGCTCCATTCCACGCCCAGCTACCC	oligo for HDR SNAI2 KO guide2 (at insert)
CCGCCAGACCCGCTGGCAAGATGCCGCGCTCCTTCCTGGTAAGAAGCATTTCAACGCCTCCAAAAAGCCAAACTACAGCG	oligo for HDR SNAI2 KO guide1 (1base deletion)
atgttgacattgattattgactagTCAGGGCCACAGGTTTCC	hSNAI1 Cterm tagging - upstream arm Fw
ctgcaccggcGCGGGGACATCCTGAGCA	hSNAI1 Cterm tagging - upstream arm Rev
atgtccccgcGCCGGTGCAGGCGCTGGA	hSNAI1 Cterm tagging - dTag-mNeonGreen-V5- Fw
tcgagggtcaGGTGCTGTCCAGGCCCAGC	hSNAI1 Cterm tagging - dTag-mNeonGreen-V5- Rev
ggacagcaccTGACCCTCGAGGCTCCCT	hSNAI1 Cterm tagging - downstream arm Fw
cttatctacgtagccatgctctagaGTCTCATAAGGTCCCTGACAGTG	hSNAI1 Cterm tagging - downstream arm Rev
atgttgacattgattattgactagtGAGATACAATGAAGCCCTGG	hSNAI2 Cterm tagging - upstream arm Fw
ctgcaccggcGTGTGCTACACAGCAGCCAGATTCTTCA	hSNAI2 Cterm tagging - upstream arm Rev2 - PAM mutation
tgtagcacacGCCGGTGCAGGCGCTGGA	hSNAI2 Cterm tagging - dTag-mNeonGreen-V5- Fw
gcgtcactcaGGTGCTGTCCAGGCCCAGC	hSNAI2 Cterm tagging - dTag-mNeonGreen-V5- Rev
ggacagcaccTGAGTGACGCAATCAATG	hSNAI2 Cterm tagging - downstream arm Fw
cttatctacgtagccatgctctaGATTTCACAAGTCTTCAGG	hSNAI2 Cterm tagging - downstream arm Rev
gagatgcagatcgcagatctggctgagtgaagtccctaaga	ENH1 cloning for luciferase assay Fw
taccgagctcttacgcgtgcGAAGGTGGGGAAGGAACAGA	ENH1 cloning for luciferase assay Rev
gagatgcagatcgcagatctCTGTGTTGTTGAGCCATCCC	ENH2 cloning for luciferase assay Fw
taccgagctcttacgcgtgcCCTAAGGAAACCACTGCAGC	ENH2 cloning for luciferase assay Rev
gagatgcagatcgcagatctGGGCAGGAGAATAAGGCTGT	ENH3 cloning for luciferase assay Fw
taccgagctcttacgcgtgcCATTTAAGCTTCCCCGGCAA	ENH3 cloning for luciferase assay Rev
gagatgcagatcgcagatctTGTGCCATTGTTTAGAGTCAAAA	ENH4 cloning for luciferase assay Fw
taccgagctcttacgcgtgcGCCAGGTCTCTATCTCCCAA	ENH4 cloning for luciferase assay Rev
TCAGTATCTTAACTCTGCATATCTT	ENH1 DAF-seq Fw	57	chr20:17168168-17171604
AAGCACTATAACCTATAAGCAACT	ENH1 DAF-seq Rev	57
CAGTTTTCTAATGTTGCAGTATTGTTATT	ENH2 DAF-seq Fw	58	chr11:12318027-12321872
CTAAATGAAGACCACTGAATGCAATT	ENH2 DAF-seq Rev	58
ATGCAAATTCCAACTGACAATCAT	ENH3 DAF-seq Fw	56	chr20:57256219-57260565
TGCCTTCTCTCGCCTTCA	ENH3 DAF-seq Rev	56
AGCAATACATAGCTATATTCCCATT	ENH4 DAF-seq Fw	57	chr6:79609697-79612498
CTTACCCACTTATTGTTAGATCCAT	ENH4 DAF-seq Rev	57
ACAAGGTTTCAAAACTGTGTTTTAAT	ENH5 DAF-seq Fw	56	chr6:79609697-79612498
TGAGCATTACCAATAGAACTAAATTA	ENH5 DAF-seq Rev	56
GAAGACTTTAAGCCTCCTCTAAA	ENH6 DAF-seq Fw	58	chr11:8707968-8709964
ACGTGCTCATATAAAGATGAGTTTAA	ENH6 DAF-seq Rev	58
